# Slit3 Fragments Orchestrate Neurovascular Expansion and Thermogenesis in Brown Adipose Tissue

**DOI:** 10.1101/2024.09.24.613949

**Authors:** Tamires Duarte Afonso Serdan, Benjamin Frank, Heidi Cervantes, Akhil Gargey, Qiyu Tian, Daniel Hope, Chan Hee J. Choi, Anne Hoffmann, Paul Cohen, Matthias Blüher, Halil Aydin, Gary J Schwartz, Farnaz Shamsi

**Author notes:** These authors contributed equally (Benjamin Frank, Heidi Cervantes).

## Abstract

Brown adipose tissue (BAT) is an evolutionary innovation that enables placental mammals to regulate body temperature through adaptive thermogenesis. Brown adipocytes are embedded within an intricate network of blood vessels and sympathetic nerves that support their development and thermogenic function. Cold exposure activates BAT thermogenesis through the coordinated induction of brown adipogenesis, angiogenesis, and sympathetic innervation. However, how these distinct processes are coordinated remains unclear. Here, we show that fragments of Slit guidance ligand 3 (Slit3) drive crosstalk among adipocyte progenitors, endothelial cells, and sympathetic nerves. We demonstrate that adipocyte progenitors secrete Slit3, which regulates both angiogenesis and sympathetic innervation in BAT and is essential for BAT thermogenesis in vivo. Proteolytic cleavage of Slit3 generates secreted Slit3-N and Slit3-C fragments, which bind distinct receptors to stimulate angiogenesis and sympathetic innervation, respectively. We identify Plxna1 as a previously unrecognized receptor for Slit3-C and show that it is essential for sympathetic innervation and cold-induced neurite expansion in BAT. Moreover, we introduce bone morphogenetic protein 1 (Bmp1) as the first Slit protease identified in vertebrates. In summary, this work establishes a mechanistic framework for the coordinated regulation of sympathetic innervation and angiogenesis to enhance thermogenic function. The co-regulation of neurovascular expansion by distinct Slit3 fragments offers a bifurcated yet harmonized mechanism to ensure a synchronized BAT response to environmental challenges. Finally, this study provides the first evidence that adipocyte progenitors regulate tissue innervation, revealing a previously unrecognized dimension of cellular interaction within adipose tissue.
