## Supplementary Table 1 for "Slit3 Fragments Orchestrate Neurovascular Expansion and Thermogenesis in Brown Adipose Tissue"

### Sheet: shRNA sequences
Construct	Target Sequence	AAV serotype
AAV[shRNA]-mCherry-U6>mSlit3 [shRNA#1]	CGCTTGCTCATGCAGTAATAA	AAV8
pAAV[shRNA]-mCherry-U6>mSlit3 [shRNA#2]	GAACCTGCAACTGGACAATAA	AAV8
pAAV[shRNA]-mCherry-U6>mSlit3 [shRNA#3]	TTCGTGGGCAAGGACTCTTAT	AAV8
pAAV[shRNA]-mCherry-U6>Scramble shRNA	CCTAAGGTTAAGTCGCCCTCG	AAV8
pAAV[shRNA]-TagBFP2-U6>mPlxna1[shRNA#1]	TGGTTCTGCCCAGGGATATTT	AAV9
pAAV[shRNA]-TagBFP2-U6>mPlxna1[shRNA#2]	GGTTCTGCCCAGGGATATTTG	AAV9
pAAV[shRNA]-TagBFP2-U6>mPlxna1[shRNA#3]	CCGAGGTGAAGTACAACTATA	AAV9
pAAV[shRNA]-TagBFP2-U6>Scramble shRNA	CCTAAGGTTAAGTCGCCCTCG	AAV9
