## Supplementary Table 2 for "Slit3 Fragments Orchestrate Neurovascular Expansion and Thermogenesis in Brown Adipose Tissue"

### Sheet: Sheet1
Supplementary Table 1. List of antibodies.
Antibody	Catalog number	WB	IHC	FACS
Anti-Slit3 antibody	R&D Systems (AF3629)	1:1000
Anti-Tyrosine Hydroxylase antibody	Millipore Sigma (AB1542)	1:1000	1:200
Anti-UCP1 antibody	Abcam (Ab23841)	1:2000
Anti-Total OXPHOS antibody	Abcam (Ab110413)	1:1000
Anti- β Actin antibody	Cell Signaling (3700S)	1:1000
Anti-Perilipin 1 antibody	Cell Signaling (9349S)		1:250
Anti-Griifonia Simplicifolia Lectin I (GSL I) Isolectin B4, Biotynilated	Vector Laboratories (B-1205)		1:200
Anti-Robo1 antibody	Abcam (ab7279)
Anti-Robo4 antibody	Santa Cruz Biotech (sc-166872)
Anti-Plexin A1 antibody	Abcam (ab23391)
Anti-GAP43 antibody	Abcam (ab75810)		1:200
Anti-SNAP-tag antibody	New England Biolabs (P9310S)	1:1000
Anti-HaloTag antibody	Promega (G9211)	1:1000
Anti-6X His tag® antibody [HIS.H8]	Abcam (ab18184)	1:5000
HRP Goat-anti-mouse lgG secondary antibody	Invitrogen (31432)	1:5000
HRP Donkey anti-goat lgG secondary antibody	Invitrogen (A16005)	1:5000
HRP Donkey anti-rabbit lgG secondary antibody	Biolegend (406401)	1:5000
HRP Donkey anti-Sheep lgG secondary antibody	Invitrogen (A16041)	1:5000
Streptavidin (DyLight® 488) secondary antibody	Vector Laboratories (SA-5488-1)		1:200
Alexa 594 Donkey anti-rabbit lgG secondary antibody	Biolegend (406418)		1:200
Alexa 647 Donkey anti-Sheep lgG	Invitrogen (A21448)		1:200
PE anti-mouse F4/80 Antibody	Biolegend (123110)			1:200
PE/Cyanine7 anti-mouse CD117 (c-Kit) Antibody	Biolegend (105814)			1:200
PE/Cyanine7 anti-mouse/human CD11b Antibody	Biolegend (101216)			1:200
PE/Cyanine7 anti-mouse CD45 Antibody	Biolegend (103114)			1:200
Alexa Fluor® 488 anti-mouse CD31 Antibody	Biolegend (102514)			1:200
Ly-6A/E (Sca-1) Monoclonal Antibody (D7), PerCP-Cyanine5.5	eBioscience (5015865)			1:200
Brilliant Violet 421™ anti-mouse CD140a Antibody	Biolegend (135923)			1:200
PE Rat IgG2a, κ Isotype Ctrl Antibody	Biolegend (400507)			1:200
PE/Cyanine7 Rat IgG2b, κ Isotype Ctrl Antibody	Biolegend (400617)			1:200
Alexa Fluor® 488 Rat IgG2a, κ Isotype Ctrl Antibody	Biolegend (400525)			1:200
Brilliant Violet 421™ Rat IgG2a, κ Isotype Ctrl Antibody	Biolegend (400535)			1:200
