## Supplementary Table 3 for "Slit3 Fragments Orchestrate Neurovascular Expansion and Thermogenesis in Brown Adipose Tissue"

### Sheet: Sheet1
Supplementary Table 2. qPCR primer sequences.
Primer	Sequence (5'-3')
mSlit3-F2	ATGCCAACTCCCTCTCCTG
mSlit3-R2	CTAGGCGTATTTCCACGATGC
mSlit3-F3	AAGACTACGCCTCTTGTGCC
mSlit3-R3	GACATATTTCCGCCGCTTGC
mSlit3-F4	AGACAATGACCCCTTGGCAC
mSlit3-R4	TGGCCATCATTCACCGTCTC
mUcp1_F	CTGCCAGGACAGTACCCAAG
mUcp1_R	TCAGCTGTTCAAAGCACACA
mCidea_F	ATCACAACTGGCCTGGTTACG
mCidea_R	TACTACCCGGTGTCCATTTCT
mDio2_F	CAGTGTGGTGCACTGCTCCAATC
mDio2_R	TGAACCAAAGTTGACCACCAG
mEssra_F	GCAGGGCAGTGGGAAGCTA
mEssra_R	CCTCTTGAAGAAGGCTTTGCA
mCpt1b_F	CGAGGATTCTCTGGAACTGC
mCpt1b_R	GGTCGCTTCTTCAAGGTCTG
mCox5b_F	GCTGCATCTGTGAAGAGGACAAC
mCox5b_R	CAGCTTGTAATGGGTTCCACAGT
mCox7a1_F	CAGCGTCATGGTCAGTCTGT
mCox7a1_R	AGAAAACCGTGTGGCAGAGA
mCox8b_F	GAACCATGAAGCCAACGACT
mCox8b_R	GCGAAGTTCACAGTGGTTCC
mPparg_F	TCAGCTCTGTGGACCTCTCC
mPparg_R	ACCCTTGCATCCTTCACAAG
mPpargc1a_F	CCCTGCCATTGTTAAGACC
mPpargc1a_R	TGCTGCTGTTCCTGTTTTC
mAdiponectin_F	GGCAGGAAAGGAGAACCTGG
mAdiponectin_R	AGCCTTGTCCCTCTTGAAGAG
mFasn_F1	GGCTCTATGGATTACCCAAGC
mFasn_R1	CCAGTGTTCGTTCCTCGG
mLeptin_F1	CCTCATCAAGACCATTGTCACC
mLeptin_R1	TCTCCAGGTCATTGGCTATCTG
mVegfa_F	GCTTCCTACAGCACAGCAGA
mVegfa_R	AATGCTTTCTCCGCTCTGAA
mVegfr2 (Kdr)_F	TTT GGC AAA TAC AAC CCT TCA GA
mVegfr2 (Kdr)_R	GCA GAA GAT ACT GTC ACC ACC
mPecam1-F1	CTG CCA GTC CGA AAA TGG AAC
mPecam1-R1	CTT CAT CCA CCG GGG CTA TC
mRobo4-F1	ACTCGGGGACCTATATGTGTATG
mRobo4-R1	GGGATTCCTGGATAGACACCC
mAdrb3_F	GTCGTCTTCTGTGTAGCTACGGT
mAdrb3_R	CATAGCCATCAAACCTGTTGAG
mArbp_F	TTTGGGCATCACCACGAAAA
mArbp_R	GGACACCCTCCAGAAAGCGA
mTbp_F	ACG CTT CAC CAA TGA CTC CTA
mTbp_R	TGA CTG CAG CAA ATC GCT TGG
mPdgfra_F1	GACCTGCAGTGGACTTACCC
mPdgfra_R1	GGCAGCACATTCATACTCTCC
mPlxna1_F	GGGTGTGTGGATAGCCATCAG
mPlxna1_R	GCCAACATATACCTCTCCTGTCT
mAdgre1 (F4/80)_F	TTTCCTCGCCTGCTTCTTC
mAdgre1 (F4/80)_R	CCCCGTCTCTGTATTCAACC
mGap43-F	TGGTGTCAAGCCGGAAGATAA
mGap43-R	GCTGGTGCATCACCCTTCT
mCkb-F	GCC TCA CTC AGA TCG AAA CTC
mCkb-R	GGC ATG TGA GGA TGT AGC CC
